# Comparison of gene clustering criteria reveals intrinsic uncertainty in pangenome analyses

**DOI:** 10.1101/2022.09.25.509376

**Authors:** Saioa Manzano-Morales, Yang Liu, Sara González-Bodí, Jaime Huerta-Cepas, Jaime Iranzo

## Abstract

**Background:** A key step for comparative genomics is to group open reading frames into functionally and evolutionarily meaningful gene clusters. Gene clustering is complicated by intraspecific duplications and horizontal gene transfers, that are frequent in prokaryotes. In consequence, gene clustering methods must deal with a trade-off between identifying vertically transmitted representatives of multi-copy gene families (recognizable by synteny conservation) and retrieving complete sets of species-level orthologs. We studied the implications of adopting homology, orthology, or synteny conservation as formal criteria for gene clustering by performing comparative analyses of 125 prokaryotic pangenomes.

**Results:** Clustering criteria affect pangenome functional characterization, core genome inference, and reconstruction of ancestral gene content to different extents. Species-wise estimates of pangenome and core genome sizes change by the same factor when using different clustering criteria, which allows for robust cross-species comparisons regardless of the clustering criterion. However, cross-species comparisons of genome plasticity and functional profiles are substantially affected by inconsistencies among clustering criteria. Such inconsistencies are driven not only by mobile genetic elements, but also by genes involved in defense, secondary metabolism, and other accessory functions. In some pangenome features, the variability attributed to methodological inconsistencies can even exceed the effect sizes of ecological and phylogenetic variables.

**Conclusions:** Choosing an appropriate criterion for gene clustering is critical to conduct unbiased pangenome analyses. We provide practical guidelines to choose the right method depending on the research goals and the quality of genome assemblies, and a benchmarking dataset to assess the robustness and reproducibility of future comparative studies.
