## Supplementary Table S1 for "Comparison of gene clustering criteria reveals intrinsic uncertainty in pangenome analyses"

### Sheet: Hoja1
Supplementary Table S1: Popular tools for gene clustering and their application to pangenome analysis
Name	Criterion	Description	Ref.
eggNOG-mapper	Reference db	Annotation and classification of sequences using as reference the eggNOG database of orthologous gene clusters.	[18]
CD-HIT	Homology	Fast gene clustering tool based on customizable homology and coverage thresholds.	[28]
MMseqs2	Homology	Ultra-fast clustering tool based on customizable homology and coverage thresholds.	[29]
PanACoTA	Homology	Integrated pangenome analysis workflow. It uses MMseqs2 as the gene clustering method.	[36]
PPanGGOLiN	Homology	Comparative genomics workflow designed to study (pan)genome plasticity. It uses MMseqs2 as the default clustering method.	[37]
MetaPGN	Homology (also synteny for MAG)	Pangenome analysis pipeline that produces a graph-based visualization of synteny patterns with respect to a reference genome. Gene clustering based is on sequence similarity, although a synteny criterion is applied to filter genes from metagenomic assemblies.	[80]
mOTUlizer	Homology (default)	Designed for pangenome analysis with incomplete genomes. By default, it uses MMseqs2 as the gene clustering method, although it admits input from other gene clustering tools.	[42]
OrthoFinder	Orthology (tree-based)	Although originally designed to identify orthologs across species, the results of this study suggest that it also performs well when applied to strains of the same species, as is the case for pangenomes.	[31]
panX	Orthology (tree-based)	Pangenome analysis and visualization platform with online (precomputed) and stand-alone versions. Paralog discrimination is achieved by comparing gene-level phylogenetic trees with a reference species tree.	[32]
orthoMCL	Orthology (network-based)	Gene clustering based on the detection of communities in a reciprocal best-hit network. The original implementation (based on all-against-all BLAST) limits its applicability to a relatively small number of genomes.	[76]
COGsoft	Orthology (network-based)	Gene clustering based on the detection of communities in a reciprocal best-hit network (up to 60 times faster than orthoMCL). This tool is used by the Virus Orthologous Groups (VOG) database.	[78]
PIRATE	Orthology (network-based)	Pangenome analysis pipeline that applies an iterative refinement of gene clusters to efficiently identify paralogs and gene fission/fusion events.	[21]
PGAP	Orthology (network-based)	Pangenome analysis pipeline based on gene clusters obtained with MultiParanoid or by applying community detection algorithms to a sequence similarity network.	[81]
MultiParanoid	Orthology (other heuristics)	Multi-species ortholog and in-paralog clustering by merging pairwise ortholog clusters previously obtained with InParanoid	[82]
OMA	Orthology (other heuristics)	Database and standalone package for the detection of orthologous groups. Starting from all-against-all alignments, a set of heuristic rules is applied to distinguish between paralogs and true orthologs.	[77]
panOCT	Synteny	Synteny-based gene clustering tool designed for the study of microbial pangenomes.	[34]
roary	Synteny	Pangenome analysis workflow with paralog discrimination based on gene neighborhood.	[33]
Panaroo	Synteny	Pangenome analysis pipeline that uses synteny conservation to correct for gene prediction errors, filter contamination, and find missing genes. Especially designed to deal with fragmented and contaminated assemblies.	[79]
PEPPAN	Orthology + Synteny	Pangenome analysis pipeline that combines orthology (tree-based) and synteny approaches for maximum accuracy in paralog discrimination.	[35]
