## Supplementary File S2 for "Comparison of gene clustering criteria reveals intrinsic uncertainty in pangenome analyses"

### Sheet: Hoja1
Supplementary Table S2: Parameters and options used this study
Method	Version	Non-default parameters
Prodigal	2.6.3	-p single (*)
Roary (95% identity)	3.13.0	-i 95 -g 100000 (**)
Roary (80% identity)	3.13.0	-i 80 -g 100000 (**)
eggNOG-mapper	5.0.2	-m diamond --tax_scope_mode narrowest --usemem
CD-HIT (50% identity)	4.8.1	-c 0.5 -G 0 -aL 0.8 -g 1 -M 8000 -n 3
CD-HIT (80% identity)	4.8.1	-c 0.8 -G 0 -aL 0.8 -g 1 -M 8000 -n 5
MMseqs2 (50% identity)	14-7e284	easy-cluster --cluster-mode 1 --min-seq-id 0.5
MMseqs2 (80% identity)	14-7e284	easy-cluster --cluster-mode 1 --min-seq-id 0.8
panX	1.5.1	-ngbk -rt 60
OrthoFinder	2.5.4
mOTUpan	0.3.2	-c [OGC_matrix_file] -k [checkM_file]
* Additional option -g 4 to set the right translation table for Mycoplasmatales.
** Additional option -t 4 to set the right translation table for Mycoplasmatales
